# Identification and Ranking of Recurrent Neo-Epitopes in Cancer

**DOI:** 10.1101/389437

**Authors:** Eric Blanc, Manuel Holtgrewe, Arunraj Dhamodaran, Clemens Messerschmidt, Gerald Willimsky, Thomas Blankenstein, Dieter Beule

**Affiliations:** Core Unit Bioinformatics, Berlin Institute of Health, Berlin, Germany; Institute of Immunology, Charité - Universitätsmedizin Berlin, corporate member of Freie Universität Berlin, Humboldt-Universität zu Berlin, and Berlin Institute of Health, Berlin, Germany; Max Delbrück Center for Molecular Medicine in the Helmholtz Association (MDC), Berlin, Germany; Berlin Institute of Health, Berlin, Germany; Charité - Universitätsmedizin Berlin, corporate member of Freie Universität Berlin, Humboldt-Universität zu Berlin, and Berlin Institute of Health, Berlin, Germany; German Cancer Research Center (DKFZ), Heidelberg, Germany

**Keywords:** cancer, immunotherapy, neo-epitope, neo-antigen, precision treatment

## Abstract

Immune escape is one of the hallmarks of cancer and several new treatment approaches attempt to modulate and restore the immune system’s capability to target cancer cells. At the heart of the immune recognition process lies antigen presentation from somatic mutations. These neo-epitopes are emerging as attractive targets for cancer immunotherapy and new strategies for rapid identification of relevant candidates have become a priority. We carefully screen TCGA data sets for recurrent somatic amino acid exchanges and apply MHC class I binding predictions. We propose a method for *in silico* selection and prioritization of candidates which have a high potential for neo-antigen generation and are likely to appear in multiple patients. While the percentage of patients carrying a specific neo-epitope and HLA-type combination is relatively small, the sheer number of new patients leads to surprisingly high reoccurence numbers. We identify 769 epitopes which are expected to occur in 77629 patients per year. While our candidate list will definitely contain false positives, the results provide an objective order for wet-lab testing of reusable neo-epitopes. Thus recurrent neo-epitopes may be suitable to supplement existing personalized T cell treatment approaches with precision treatment options.
