## Supplementary table 4 for "Identification and Ranking of Recurrent Neo-Epitopes in Cancer"

### Sheet: Known_genes
	Number of missense variants in:			Number of recurrent variants in:			Number of strong binder candidates in:
Study	Oncogenes	Tumor supp.	Other genes	Oncogenes	Tumor supp.	Other genes	Oncogenes	Tumor supp.	Other genes
TCGA-BLCA	378	787	62640	9	7	6	6	4	4
TCGA-BRCA	278	660	47964	6	2	0	10	0	0
TCGA-CESC	227	432	40393	7	4	6	3	3	10
TCGA-COAD	572	970	110391	19	12	10	16	5	13
TCGA-ESCA	111	197	17044	7	14	59	9	4	59
TCGA-GBM	230	427	35439	4	8	3	1	3	1
TCGA-HNSC	249	599	47926	5	9	0	2	1	0
TCGA-KIRC	59	202	10748	0	0	0	0	0	0
TCGA-KIRP	65	134	10620	5	0	0	2	0	0
TCGA-LAML	55	37	2222	12	1	1	5	1	1
TCGA-LGG	136	345	15410	5	9	0	0	0	0
TCGA-LIHC	164	265	24778	8	1	2	10	4	2
TCGA-LUAD	457	699	90737	7	0	0	0	0	0
TCGA-LUSC	354	805	90227	10	9	1	6	10	3
TCGA-OV	105	302	24771	0	10	0	0	7	0
TCGA-PAAD	93	170	13387	7	11	6	4	3	5
TCGA-PCPG	15	14	913	4	0	4	3	0	2
TCGA-PRAD	106	145	13092	3	0	0	7	0	0
TCGA-READ	165	304	30638	18	18	284	10	8	168
TCGA-SARC	46	113	10405	0	2	0	0	0	0
TCGA-SKCM	748	930	175812	10	2	254	8	5	207
TCGA-STAD	438	810	89288	7	6	4	7	1	6
TCGA-TGCT	29	10	1115	9	0	0	6	0	0
TCGA-THCA	28	24	2643	4	0	0	3	0	0
TCGA-THYM	19	18	1208	2	0	4	0	0	2
TCGA-UCEC	1604	3125	349065	35	16	67	41	7	61
Total	5648	10854	1245815	111	57	701	58	29	325
Each variant is counted only once per cohort (so the sum of variants over all studies is different from the total)
